# Gut microbiota and faecal cytokine profiles of rural Cambodian infants and links to early life nutrition and diarrhoeal episodes

**DOI:** 10.1101/2023.07.24.550269

**Authors:** Matthew J Dalby, Raymond Kiu, Iliana R Serghiou, Asuka Miyazaki, Holly Acford-Palmer, Rathavy Tung, Shabhonam Caim, Sarah Phillips, Magdalena Kujawska, Mitsuaki Matsui, Azusa Iwamoto, Bunsreng Taking, Sharon E Cox, Lindsay J Hall

## Abstract

The gut microbiota of infants in low-middle income countries like Cambodia remain underrepresented in microbiome research. This study aimed to explore the faecal gut microbiota composition and faecal cytokine profiles in a cohort of infants living in a rural province of Cambodia and explore the impact of sample storage conditions and infant environment on microbiota composition. Faecal samples collected at three time points from 32 infants (96 samples in total) after 7 months of age were analysed using 16S rRNA amplicon sequencing to determine the composition of the microbiota. Bacterial strains were isolated and subjected to whole genome sequencing and genomic analysis and concentrations of faecal cytokines were also measured. Initially, we compared the effects of two sample collection methods due to the challenges of faecal sample collection and storage in a rural location. Storage of faecal samples in a DNA preservation solution retained a greater abundance of *Bacteroides*. Analyses of microbiota composition of samples stored in DNA preservation solution indicated that *Bifidobacterium* was the most abundant genus with *Bifidobacterium longum* the most abundant species, particularly in breastfed infants. Most infants had detectable pathogenic taxa indicating frequent pathogen exposure, with *Shigella* and *Klebsiella* more abundant in infants with recent diarrheal illness. We did not detect antibiotic-associated perturbations in the gut microbiota, and no associations were found between the gut microbiota and infant growth. Genomic analysis of isolated strains indicated the presence of gene clusters encoding the ability to digest human milk oligosaccharides in *B. longum* and *Bifidobacterium breve* isolates. The presence of antibiotic-resistant genes was also identified in potentially pathogenic species, as well as in beneficial genera including *Bifidobacterium*. Faecal cytokine analysis showed higher concentrations of Interlukin-1alpha and vascular endothelial growth factor in breastfed infants, which may influence the infant gut mucosal immune system. This study provides insights into an underrepresented population of rural Cambodian infants, emphasising the impact of pathogen exposure and breastfeeding on gut microbiota composition and faecal immune profiles.
