## Supplementary File 4 for "Gut microbiota and faecal cytokine profiles of rural Cambodian infants and links to early life nutrition and diarrhoeal episodes"

### Sheet: Supplementary file 4. Genus pre
Genus	percentage_prevelance
Abiotrophia	1.06383
Acetanaerobacterium	0
Acetobacter	1.06383
Acinetobacter	14.8936
Actinomyces	63.8298
Aeromonas	6.38298
Agathobacter	31.9149
Aggregatibacter	1.06383
Akkermansia	29.7872
Alistipes	10.6383
Alloprevotella	28.7234
Anaerosporobacter	1.06383
Anaerostipes	25.5319
Anaerotignum	2.12766
Anoxybacillus	2.12766
Arcanobacterium	0
Bacillus	12.766
Bacteroides	89.3617
Barnesiella	1.06383
Bifidobacterium	100
Bilophila	43.617
Blautia	65.9574
Brachybacterium	1.06383
Brachyspira	2.12766
Butyricimonas	6.38298
Butyrivibrio	1.06383
Campylobacter	18.0851
Candidatus Stoquefichus	4.25532
Caproiciproducens	1.06383
Catenibacterium	6.38298
Cetobacterium	3.19149
Christensenella	1.06383
Citrobacter	12.766
Clostridioides	34.0426
Clostridium	64.8936
Coprobacillus	4.25532
Coprococcus	3.19149
Corynebacterium	6.38298
Cronobacter	1.06383
Cutibacterium	1.06383
Cyanobacterium	0
Desulfovibrio	9.57447
Dielma	2.12766
Dolosigranulum	6.38298
Dorea	32.9787
Eisenbergiella	5.31915
Enterobacter	71.2766
Enterococcus	92.5532
Erysipelatoclostridium	64.8936
Escherichia	100
Eubacterium	41.4894
Faecalibacterium	28.7234
Faecalicatena	1.06383
Faecalicoccus	3.19149
Faecalitalea	6.38298
Fournierella	5.31915
Fusicatenibacter	17.0213
Fusobacterium	36.1702
Gemella	27.6596
Granulicatella	35.1064
Haemophilus	38.2979
Holdemanella	6.38298
Intestinibacter	23.4043
Klebsiella	81.9149
Kluyvera	1.06383
Kocuria	1.06383
Lachnoanaerobaculum	1.06383
Lachnoclostridium	65.9574
Lachnospira	9.57447
Lactobacillus	77.6596
Lactococcus	23.4043
Leuconostoc	19.1489
Marvinbryantia	1.06383
Megamonas	38.2979
Merdibacter	1.06383
Microbacterium	0
Mitsuokella	1.06383
Mobilicoccus	0
Mobiluncus	0
Moryella	2.12766
Negativibacillus	1.06383
Niameybacter	1.06383
Odoribacter	8.51064
Paeniclostridium	3.19149
Parabacteroides	63.8298
Paraclostridium	4.25532
Pediococcus	1.06383
Peptoclostridium	2.12766
Peptostreptococcus	13.8298
Prevotella	43.617
Pseudomonas	1.06383
Rikenella	1.06383
Robinsoniella	8.51064
Romboutsia	8.51064
Roseburia	39.3617
Rothia	5.31915
Ruminococcus	6.38298
Salmonella	1.06383
Sarcina	1.06383
Sellimonas	21.2766
Shigella	77.6596
Solobacterium	0
Staphylococcus	23.4043
Stenotrophomonas	8.51064
Streptococcus	98.9362
Subdoligranulum	12.766
Succinatimonas	1.06383
Succinivibrio	3.19149
Terrisporobacter	1.06383
Trueperella	0
Turicibacter	4.25532
Tyzzerella	18.0851
Vagococcus	6.38298
Varibaculum	5.31915
Weissella	13.8298
