## Supplementary File 7 for "Gut microbiota and faecal cytokine profiles of rural Cambodian infants and links to early life nutrition and diarrhoeal episodes"

### Sheet: Supplementary file 7. Species p
Species	percentage_prevelance
Actinomyces graevenitzii	3.19149
Actinomyces odontolyticus	9.57447
Actinomyces sp. AF104-MH	1.06383
Actinomyces sp. HPA0247	2.12766
Actinomyces sp. oral taxon 172	1.06383
Actinomyces sp. ph3	27.6596
Actinomyces turicensis	6.38298
Akkermansia sp. UNK.MGS-1	3.19149
Alistipes shahii	1.06383
Anaerostipes butyraticus	1.06383
Anaerostipes caccae	2.12766
Anaerostipes hadrus	6.38298
Anaerotignum lactatifermentans	2.12766
Arcanobacterium haemolyticum	0
Bacteroides caecigallinarum	1.06383
Bacteroides caecimuris	0
Bacteroides dorei	1.06383
Bacteroides eggerthii	1.06383
Bacteroides fragilis	62.766
Bacteroides ilei	1.06383
Bacteroides intestinalis	2.12766
Bacteroides luti	3.19149
Bacteroides mediterraneensis	1.06383
Bacteroides ovatus	22.3404
Bacteroides plebeius	1.06383
Bacteroides sp. 3_1_23	1.06383
Bacteroides sp. 4_1_36	39.3617
Bacteroides sp. D20	5.31915
Bacteroides sp. UW	9.57447
Bacteroides stercorirosoris	1.06383
Bacteroides stercoris	9.57447
Bacteroides thetaiotaomicron	40.4255
Bacteroides uniformis	6.38298
Bacteroides vulgatus	15.9574
Bifidobacterium adolescentis	5.31915
Bifidobacterium animalis	1.06383
Bifidobacterium bifidum	40.4255
Bifidobacterium breve	73.4043
Bifidobacterium catenulatum	8.51064
Bifidobacterium dentium	11.7021
Bifidobacterium kashiwanohense	15.9574
Bifidobacterium longum	98.9362
Bifidobacterium pseudocatenulatum	18.0851
Bifidobacterium pseudolongum	1.06383
Bifidobacterium sp. F-11	10.6383
Bifidobacterium sp. MSTE12	7.44681
Bilophila sp. 4_1_30	2.12766
Bilophila wadsworthia	39.3617
Blautia hansenii	2.12766
Blautia luti	1.06383
Blautia obeum	4.25532
Blautia producta	0
Blautia sp. Marseille-P2398	3.19149
Blautia sp. Marseille-P3087	2.12766
Blautia sp. Ser8	0
Blautia sp. YHC-4	1.06383
Butyricimonas virosa	1.06383
Campylobacter concisus	1.06383
Campylobacter jejuni	3.19149
Candidatus Stoquefichus massiliensis	2.12766
Candidatus Stoquefichus sp. SB1	2.12766
Caproiciproducens galactitolivorans	1.06383
Catenibacterium mitsuokai	2.12766
Cetobacterium somerae	1.06383
Clostridioides difficile	34.0426
Clostridium butyricum	12.766
Clostridium celatum	1.06383
Clostridium neonatale	22.3404
Clostridium nigeriense	2.12766
Clostridium paraputrificum	28.7234
Clostridium perfringens	24.4681
Clostridium saccharobutylicum	2.12766
Clostridium saudiense	10.6383
Clostridium sp. JMY1	4.25532
Clostridium sp. MC_30	1.06383
Coprococcus comes	2.12766
Corynebacterium accolens	1.06383
Desulfovibrio piger	8.51064
Dielma fastidiosa	2.12766
Dorea formicigenerans	1.06383
Dorea longicatena	2.12766
Eisenbergiella tayi	3.19149
Enterobacter asburiae	0
Enterobacter sp. DYW14	1.06383
Enterococcus asini	2.12766
Enterococcus bulliens	0
Enterococcus canintestini	1.06383
Enterococcus cecorum	1.06383
Enterococcus faecalis	35.1064
Enterococcus faecium	43.617
Enterococcus gallinarum	1.06383
Enterococcus hirae	7.44681
Enterococcus italicus	0
Enterococcus raffinosus	1.06383
Erysipelatoclostridium ramosum	6.38298
Erysipelotrichaceae bacterium 3_1_53	1.06383
Escherichia coli	100
Eubacteriaceae bacterium DJF_B077	2.12766
Eubacterium limosum	31.9149
Faecalibacterium prausnitzii	9.57447
Faecalibacterium sp. CM04-06	11.7021
Faecalicatena fissicatena	1.06383
Faecalicoccus pleomorphus	3.19149
Fournierella massiliensis	5.31915
Fusicatenibacter saccharivorans	9.57447
Fusobacterium mortiferum	14.8936
Fusobacterium nucleatum	4.25532
Fusobacterium periodonticum	1.06383
Fusobacterium sp. RMA 1065	2.12766
Fusobacterium ulcerans	3.19149
Gemella haemolysans	2.12766
Haemophilus haemolyticus	2.12766
Haemophilus influenzae	10.6383
Haemophilus parainfluenzae	22.3404
Haemophilus sp. 'paraurethrae'	1.06383
Haemophilus sp. PN24	4.25532
Intestinibacter bartlettii	22.3404
Klebsiella oxytoca	1.06383
Klebsiella pneumoniae	76.5957
Kocuria kristinae	0
Kocuria marina	1.06383
Lactobacillus agilis	0
Lactobacillus camelliae	0
Lactobacillus casei	1.06383
Lactobacillus coleohominis	6.38298
Lactobacillus crispatus	3.19149
Lactobacillus dextrinicus	0
Lactobacillus fermentum	17.0213
Lactobacillus frumenti	0
Lactobacillus johnsonii	1.06383
Lactobacillus kitasatonis	1.06383
Lactobacillus mucosae	8.51064
Lactobacillus oris	27.6596
Lactobacillus reuteri	2.12766
Lactobacillus rhamnosus	4.25532
Lactobacillus ruminis	9.57447
Lactobacillus salivarius	13.8298
Lactobacillus ultunensis	1.06383
Lactobacillus vaginalis	3.19149
Lactococcus garvieae	4.25532
Lactococcus lactis	1.06383
Lactococcus sp. DD01	1.06383
Megamonas funiformis	10.6383
Mitsuokella multacida	1.06383
Negativibacillus massiliensis	1.06383
Niameybacter massiliensis	1.06383
Odoribacter sp. UNK.MGS-12	2.12766
Paeniclostridium sordellii	3.19149
Parabacteroides distasonis	28.7234
Parabacteroides johnsonii	12.766
Parabacteroides merdae	14.8936
Parabacteroides sp. D13	2.12766
Parabacteroides sp. D25	1.06383
Parabacteroides sp. DJF_B084	1.06383
Parabacteroides sp. J1502	1.06383
Parabacteroides sp. SN4	1.06383
Paraclostridium benzoelyticum	2.12766
Paraclostridium bifermentans	3.19149
Pediococcus stilesii	1.06383
Peptostreptococcus anaerobius	5.31915
Peptostreptococcus russellii	4.25532
Peptostreptococcus stomatis	1.06383
Prevotella copri	29.7872
Prevotella corporis	1.06383
Prevotella disiens	1.06383
Prevotella sp. DJF_B112	5.31915
Prevotella sp. DJF_B116	4.25532
Prevotella sp. DJF_RP53	2.12766
Prevotella sp. Marseille-P2931	10.6383
Prevotella stercorea	5.31915
Prevotella timonensis	2.12766
Prevotellaceae bacterium DJF_LS10	1.06383
Pseudomonas aeruginosa	1.06383
Romboutsia ilealis	0
Romboutsia timonensis	2.12766
Roseburia sp. 499	1.06383
Ruminococcaceae bacterium D16	1.06383
Ruminococcus sp. A254.MGS-108	5.31915
Ruminococcus sp. N15.MGS-57	1.06383
Salmonella enterica	1.06383
Sellimonas intestinalis	8.51064
Shigella flexneri	48.9362
Shigella sonnei	19.1489
Shigella sp. SF-2015	1.06383
Solobacterium moorei	0
Staphylococcus aureus	13.8298
Staphylococcus haemolyticus	3.19149
Streptococcus agalactiae	2.12766
Streptococcus anginosus	1.06383
Streptococcus cristatus	2.12766
Streptococcus dysgalactiae	0
Streptococcus equinus	7.44681
Streptococcus gallinaceus	0
Streptococcus gordonii	1.06383
Streptococcus infantarius	8.51064
Streptococcus infantis	4.25532
Streptococcus lactarius	29.7872
Streptococcus lutetiensis	15.9574
Streptococcus mitis	30.8511
Streptococcus mutans	3.19149
Streptococcus oralis	11.7021
Streptococcus parasanguinis	35.1064
Streptococcus pneumoniae	65.9574
Streptococcus salivarius	11.7021
Streptococcus sanguinis	10.6383
Streptococcus sp. 2011_Ileo_MS_E8	1.06383
Streptococcus sp. 343_SSPC	2.12766
Streptococcus sp. ACS2	1.06383
Streptococcus sp. C150	84.0426
Streptococcus sp. ChDC B586	29.7872
Streptococcus sp. HMSC071D03	6.38298
Streptococcus sp. HMSC078D09	3.19149
Streptococcus sp. HPH0090	0
Streptococcus sp. I-P16	0
Streptococcus sp. JCM 5672	0
Streptococcus sp. JCM 7892	2.12766
Streptococcus sp. LRC 0253	9.57447
Streptococcus sp. oral clone ASCC04	31.9149
Streptococcus sp. oral clone FO042	1.06383
Streptococcus sp. YE54	3.19149
Streptococcus suis	1.06383
Streptococcus thermophilus	6.38298
Streptococcus timonensis	8.51064
Streptococcus vestibularis	23.4043
Succinatimonas hippei	1.06383
Tyzzerella sp. Marseille-P3062	10.6383
uncultured actinobacterium	20.2128
uncultured Actinomyces sp.	1.06383
uncultured Akkermansia sp.	24.4681
uncultured Alloprevotella sp.	3.19149
uncultured Anaerostipes sp.	1.06383
uncultured Bacteroides sp.	41.4894
uncultured Bifidobacterium sp. 9B	1.06383
uncultured Blautia sp.	2.12766
uncultured Catenibacterium sp.	6.38298
uncultured Citrobacter sp.	1.06383
uncultured Clostridiaceae bacterium	2.12766
uncultured Clostridium sp.	8.51064
uncultured Cyanobacterium sp.	0
uncultured Dorea sp.	9.57447
uncultured Enterobacter sp.	7.44681
uncultured Enterobacteriaceae bacterium	42.5532
uncultured Escherichia sp.	34.0426
uncultured Eubacterium sp.	0
uncultured Faecalibacterium sp.	6.38298
uncultured Granulicatella sp.	5.31915
uncultured Lactococcus sp.	10.6383
uncultured Parabacteroides sp.	21.2766
uncultured Peptostreptococcus sp.	1.06383
uncultured Prevotella sp.	23.4043
uncultured Prevotellaceae bacterium	1.06383
uncultured Romboutsia sp.	2.12766
uncultured Shigella sp.	2.12766
uncultured Streptococcus sp.	36.1702
Varibaculum cambriense	4.25532
Varibaculum timonense	1.06383
