## Supplementary File 8 for "Gut microbiota and faecal cytokine profiles of rural Cambodian infants and links to early life nutrition and diarrhoeal episodes"

### Sheet: pairwiseANI
Strain	Strain	ANI(%)
BlongumSubspInfantis-ATCC15697.fna	BlongumSubspInfantis-ATCC15697.fna	100
BlongumSubspInfantis-ATCC15697.fna	BlongumSubspSuillumJCM19995.fna	95.8448
BlongumSubspInfantis-ATCC15697.fna	BlongumSubspSuisDSM20211.fna	95.6342
BlongumSubspInfantis-ATCC15697.fna	C203A.fna	95.3523
BlongumSubspInfantis-ATCC15697.fna	C232A.fna	95.0158
BlongumSubspInfantis-ATCC15697.fna	BlongumSubspLongum-JCM1217.fna	94.8684
BlongumSubspInfantis-ATCC15697.fna	C232B.fna	94.7321
BlongumSubspInfantis-ATCC15697.fna	C267D.fna	94.6576
BlongumSubspLongum-JCM1217.fna	BlongumSubspLongum-JCM1217.fna	100
BlongumSubspLongum-JCM1217.fna	C267D.fna	98.7596
BlongumSubspLongum-JCM1217.fna	C232B.fna	98.647
BlongumSubspLongum-JCM1217.fna	C232A.fna	98.3984
BlongumSubspLongum-JCM1217.fna	BlongumSubspSuillumJCM19995.fna	96.4352
BlongumSubspLongum-JCM1217.fna	BlongumSubspSuisDSM20211.fna	96.3541
BlongumSubspLongum-JCM1217.fna	C203A.fna	96.178
BlongumSubspLongum-JCM1217.fna	BlongumSubspInfantis-ATCC15697.fna	94.9076
BlongumSubspSuillumJCM19995.fna	BlongumSubspSuillumJCM19995.fna	100
BlongumSubspSuillumJCM19995.fna	BlongumSubspSuisDSM20211.fna	98.6565
BlongumSubspSuillumJCM19995.fna	C203A.fna	98.311
BlongumSubspSuillumJCM19995.fna	BlongumSubspLongum-JCM1217.fna	96.4509
BlongumSubspSuillumJCM19995.fna	C232A.fna	96.4296
BlongumSubspSuillumJCM19995.fna	C267D.fna	96.1594
BlongumSubspSuillumJCM19995.fna	C232B.fna	96.065
BlongumSubspSuillumJCM19995.fna	BlongumSubspInfantis-ATCC15697.fna	95.9087
BlongumSubspSuisDSM20211.fna	BlongumSubspSuisDSM20211.fna	100
BlongumSubspSuisDSM20211.fna	BlongumSubspSuillumJCM19995.fna	98.8193
BlongumSubspSuisDSM20211.fna	C203A.fna	98.2453
BlongumSubspSuisDSM20211.fna	BlongumSubspLongum-JCM1217.fna	96.4387
BlongumSubspSuisDSM20211.fna	C232A.fna	96.3689
BlongumSubspSuisDSM20211.fna	C232B.fna	96.1721
BlongumSubspSuisDSM20211.fna	C267D.fna	96.056
BlongumSubspSuisDSM20211.fna	BlongumSubspInfantis-ATCC15697.fna	95.5332
C203A.fna	C203A.fna	100
C203A.fna	BlongumSubspSuillumJCM19995.fna	98.4533
C203A.fna	BlongumSubspSuisDSM20211.fna	98.2413
C203A.fna	C232A.fna	96.3731
C203A.fna	C267D.fna	96.111
C203A.fna	BlongumSubspLongum-JCM1217.fna	96.0933
C203A.fna	C232B.fna	95.9919
C203A.fna	BlongumSubspInfantis-ATCC15697.fna	95.2619
C232A.fna	C232A.fna	100
C232A.fna	C232B.fna	98.8778
C232A.fna	C267D.fna	98.5325
C232A.fna	BlongumSubspLongum-JCM1217.fna	98.3528
C232A.fna	BlongumSubspSuillumJCM19995.fna	96.5429
C232A.fna	C203A.fna	96.3259
C232A.fna	BlongumSubspSuisDSM20211.fna	96.3047
C232A.fna	BlongumSubspInfantis-ATCC15697.fna	94.8725
C232B.fna	C232B.fna	100
C232B.fna	C267D.fna	98.8825
C232B.fna	C232A.fna	98.7306
C232B.fna	BlongumSubspLongum-JCM1217.fna	98.5628
C232B.fna	BlongumSubspSuillumJCM19995.fna	96.2539
C232B.fna	BlongumSubspSuisDSM20211.fna	96.1674
C232B.fna	C203A.fna	95.9367
C232B.fna	BlongumSubspInfantis-ATCC15697.fna	94.6353
C267D.fna	C267D.fna	100
C267D.fna	C232B.fna	98.8786
C267D.fna	BlongumSubspLongum-JCM1217.fna	98.6373
C267D.fna	C232A.fna	98.5695
C267D.fna	C203A.fna	96.1912
C267D.fna	BlongumSubspSuisDSM20211.fna	96.1808
C267D.fna	BlongumSubspSuillumJCM19995.fna	96.1575
C267D.fna	BlongumSubspInfantis-ATCC15697.fna	94.6354
