## Supplementary File 10 for "Gut microbiota and faecal cytokine profiles of rural Cambodian infants and links to early life nutrition and diarrhoeal episodes"

### Sheet: Maaslin2 Imput Feature
sample_ID	Eotaxin	Eotaxin.3	IL.8..HA.	IP.10	MCP.1	MCP.4	MDC	MIP.1a	MIP.1b	TARC	GM.CSF	IL.12.IL.23p40	IL.15	IL.16	IL.17A	IL.1a	IL.5	IL.7	TNF.b	VEGF	IFN.y	IL.10	IL.12p70	IL.13	IL.1b	IL.2	IL.4	IL.6	IL.8	TNF.a
C1	0	0.268144	294.712	0	0.0300844	0	0	0	0.494103	0.251959	0.232566	0.715748	0.00489503	0.889584	0.204268	267.915	0.200548	0.148065	0.000952312	518.137	0.304751	0.129071	0.168561	0.0382244	33.0117	0	0.0394789	0.00910609	72.5244	0.174391
C10	0.783115	0.768297	11.8003	0.0124395	0.114877	2.56753	0	6.16247	0	1.316	0.891709	1.72168	0.154479	0.151757	0.504825	699.121	0.745391	0.36817	0.380173	206.493	1.90824	0.154217	0.121311	0	13.1763	0.51729	0.0812633	0.0974773	1.87529	0.0655441
C100	1.31094	0.688631	91.377	0.189937	0.419776	2.37209	0	6.27753	0.997638	0.951382	0.440646	1.74794	0.0628638	0.0697436	0.458757	345.182	0.343317	0.248741	0.190456	406.406	1.43794	0.253452	0.393209	0	11.539	0.356359	0.0402703	0.139767	7.51544	0.123233
C103	2.03568	1.91638	249.928	0	0.179066	1.25922	0	4.24759	2.42492	1.05672	0.437516	2.20995	0	1.63011	0.186291	577.248	0.463202	0.211352	0.170988	403.554	3.25254	0.519347	0.168562	0.19053	120.897	0.947488	0.0829756	0.0820138	13.9581	0.208678
C104	1.48291	1.33895	73.4489	0.0244053	0.0643287	1.63338	0	6.43781	0	1.3015	0.89971	1.40114	0.267677	2.21828	0	1010.53	0.154119	0.334301	0.361226	899.098	2.1781	0.144064	0.143451	0.305602	15.8206	0.164989	0.0757266	0.0541923	1.81375	0.125367
C105	0.729075	1.00911	62.641	0	0.0858562	2.41498	0	1.85674	0	1.42541	0.781966	0.9512	0.0877132	1.51921	0.631143	907.087	0.948673	0.323699	0.10809	240.045	1.98815	0.208388	0.0877528	0.0828866	11.7505	0.246122	0.0929578	0.0727604	5.60168	0.219089
C106	0.361117	0.294769	14.6464	0	0.202692	3.89069	0	1.41463	0	2.45476	0.812835	1.91249	0	0	0.246524	1398.79	0.358597	0.0989302	0.260708	267.281	3.91735	0.33977	0.105382	0.105382	1.82581	0.129195	0.0999408	0.0924343	0.354151	0.300698
C107	3.47461	1.06397	33.9362	2.65921e-05	0.333229	5.29793	2.53122	6.67975	1.14188	0.995813	1.13464	1.6587	0.0670521	4.19062	1.11821	1998.47	0.741756	0.62655	0.486349	197.288	3.57777	0.233255	0.222098	0.178988	4.92087	0	0.0829693	0.0917399	0.795392	0.0781359
C108	3.26189	1.30347	141.247	0	0.29438	6.34732	1.26741	8.87977	0.36111	1.19528	0.638134	0.858182	0.38445	1.32364	0.670377	701.98	0.510476	0.472041	0.166634	68.501	3.4442	0.202824	0.267439	0.467447	1.8405	0.033923	0.0938766	0.192457	0.41333	0.225561
C11	0	0.903478	10.2759	0.0302552	0.0397345	1.96885	0	3.96364	0	0.808912	0.65541	2.39177	0.153317	1.21862	0.153412	541.625	0.716444	2.15037	0.155327	201.08	2.02269	0.0713859	0.187279	0.0883907	18.9811	0.164027	0.0667136	0.104518	1.42245	0.00102406
C112	0.494858	0.694569	15.9912	0	0.349138	1.04455	0	2.80074	0.153607	1.50545	0.470306	0.826532	0	0.210381	0.322164	275.701	0.255039	0.281194	0.0892918	174.928	1.79076	0.198707	0.735437	0.324846	4.95423	0.263691	0.151453	0.0715323	1.36146	0.150955
C113	0	0	0	0.210637	0.662116	0	0	0	1.24619	2.015	0.49477	0	0	0	0	213.798	0	0.222406	0	148.895	1.26829	0.296335	0.479738	0.74273	23.7878	0.661726	0.0710377	0.172108	35.5826	0.527482
C114	1.60712	0.696195	40.2341	0	0.114092	0.581419	0	4.03444	2.43771	1.38487	0.550595	0.417018	0	6.26774	0.463567	255.304	0.328017	0.331364	0.125016	133.469	3.15723	0.1298	0.85324	0	34.3716	0.165677	0.069328	0.0915492	5.87668	0.143953
C115	4.07136	1.84916	151	0	0	0	0	1.84096	0	1.78582	0.302099	1.5006	0	2.43723	0.480281	261.356	0	0.268002	0.3246	179.381	4.51511	0.364657	0.516592	0.42587	82.7722	0	0.156164	0.200922	5.76755	0.16959
C116	2.07107	0	115.901	0.17056	0	0	0	0	0.779469	1.44114	0.469117	0.207865	0	2.00771	0	304.242	0	0.0824574	0	224.396	1.49854	0.153773	0.442751	0.849396	34.1237	0	0.101085	0.184482	28.4701	0.408391
C117	2.07107	1.79714	181.703	0	0	0	0	0.944819	0.728051	1.73447	0.199007	0	0	0	0.551834	564.814	0	0.106253	0.0874303	299.479	2.07317	0.268973	0.504322	0.42587	62.7698	0	0.086868	0.294366	3.26557	0.263532
C119	0.204743	0	42.4745	0.0548819	0.165589	0	0	2.64148	3.52696	0	0.284575	0.169347	0	1.00377	1.13946	254.636	0.247324	0.211074	0.0217033	689.439	0.714767	0.312743	0.274285	0.137143	45.0005	0.0169615	0.053957	0.194967	60.042	0.286802
C12	1.84551	0.514431	0	0.0244053	0.029127	3.13307	0	5.3339	0	0.771129	0.30365	0.527196	0.0608288	2.05183	0.47142	540.189	0.421762	0.235775	0.0788013	85.7547	0.113564	0.0782612	0.118133	0	2.95919	0	0.043434	0.0736147	0.708812	0.0698243
C120	0.835799	1.13655	25.584	0.0487589	0.372084	1.20782	0	2.47552	0.201655	0.367874	0.251022	0.393545	0	0	0.428115	246.522	0.15803	0.313251	0.159181	262.732	1.98259	0.160472	0.427827	0.541253	9.06765	0.0144186	0.0894013	0.0777713	8.33438	0.314725
C121	0	0.0492971	129.734	0.30555	0.579569	0	0	0	7.39953	0	0.392095	0.522038	0	3.58332	0.444435	282.397	0	0.491682	0.44908	268.163	3.82951	0.258022	0.632536	1.0178	169.689	0	0.285924	0.422139	48.7916	0.412647
C123	2.57111	1.02847	228.495	0.130547	0.233708	5.38432	2.23176	9.43031	1.00169	1.89332	0.552971	1.07053	0.041551	0	1.12481	300.597	0.274296	0.539051	0.283958	40.0672	3.01812	0.194021	0.47719	0.19053	0.631402	0	0.0670832	0.204998	0.12115	0.204195
C124	0	1.78973	129.975	0.0488107	0.239912	6.34477	0.311038	9.74715	0	1.29172	0.937842	1.02795	0.100319	0.420762	1.37815	815.94	0.960439	0.253178	0.353738	111.746	2.36273	0.0600999	0.126883	0	1.47452	0	0.162548	0.228318	0.237002	0
C125	0	0.587486	53.3607	0	0.233763	4.38543	0	6.77129	0	1.14922	0.614125	1.0673	0.0917422	0	0.514884	309.814	0.386222	0.205768	0.168647	72.7798	1.5078	0.0233693	0.215818	0	0.922147	0	0	0.137852	0.130207	0.0929716
C128	0	0	0	0	0.291434	0	0	0	1.9009	0	0.858488	0.791589	0	0	0	1367.43	0.471478	0.0948813	0.135471	240.084	2.28539	0	0	0	5.85707	0	0	0.0281518	5.51128	0
C129	0	0	0	0	0.0336839	1.16284	0	3.84892	0.837585	0.446334	0.660315	0.890126	0.199845	0	0.390245	821.497	0.740089	0.300542	0.110506	156.236	1.78092	0	0	0	5.7577	0	0.0102755	0.0994279	3.48899	0
C130	0	0	225.067	0.507998	0.501499	1.85363	0	5.1739	17.6033	0	0.739544	1.04763	0	0.626228	0.0537042	1349.09	0.370665	0.134536	0.085451	253.911	4.24099	0.119819	0.047497	1.86084	198.677	0	0.0735121	0.149279	159.976	0.546162
C134	1.24524	3.06752	114.116	0.0864699	0.264581	5.48241	1.79266	7.22012	6.35421	1.79811	0.607528	1.42107	0.125728	0.87064	1.39857	637.79	0.9074	0.110752	0.288161	604.887	3.55419	0.598104	0.433269	0.273115	121.925	1.2164	0.130205	0.17202	10.3002	0.164872
C135	2.2362	0.992087	39.5886	0	0.122697	5.73654	0	5.90832	7.01219	0.542621	0.495456	1.40144	0	0.524893	0.989125	565.033	0.432786	0.205768	0.172786	782.895	3.70709	0.122775	0.137389	0.94396	145.699	0.817088	0.192815	0.205883	2.8825	0.309837
C136	0	0	45.174	0	0.111843	3.15531	0	5.74627	0.133308	1.62084	0.693344	0.899911	0.0283568	0	0.442091	387.44	0.690418	0.162138	0.195497	447.725	5.7006	0.0315601	0.170462	0.0149379	240.249	0.19145	0.130747	0.21872	5.79467	0
C137	0	0	97.3609	0.0488107	0.301796	0	0	3.28552	0.71188	0	0.620722	0.376615	0.232048	0.169859	0.202046	1332.86	0.587029	0.0630942	0.0560683	319.682	3.66888	0.155154	0.257441	0	66.2543	0.296612	0.062333	0.111015	15.5905	0.111097
C138	0.0743044	0	203.321	0	0.287295	1.16284	0	6.39738	1.42317	0.68359	0.832046	0.791589	0	0.0755136	0.639066	1060.49	0.747716	0.410912	0.226468	180.742	3.32452	0.146347	0.0846993	0	23.4985	0.207922	0.0163155	0.0403396	14.8823	0.24874
C139	0	0	0	0	0.114772	0	0	2.81641	3.0111	1.50168	0.587741	2.6942	0.0743908	0	0.223057	646.881	0.801044	0.213673	0.0349339	190.901	4.62127	0.201881	0.314494	0.482018	82.4835	0.202425	0.117529	0.0994279	54.8355	0.392052
C14	0	0.249073	49.2103	0	0.00502194	0	0	2.1438	2.14528	0.13739	0.750107	1.66074	0	3.06189	0.543722	1082.27	0.797371	0.328948	0.401122	171.616	3.9383	0.0782612	0.162301	0	13.45	0.221803	0.0568505	0.100461	12.2827	0.0890696
C141	0	0	0	0	0.122697	3.09261	0	6.20486	0	0.459557	0.640517	0.495407	0	0	0.659726	312.513	0.663687	0.276866	0.139624	87.0153	3.89798	0.348837	0.34037	0	3.35945	0.0781523	0.0919715	0.0322366	0.430689	0.370485
C142	0.971558	0	79.4156	0.00522882	0.079469	1.16284	0	6.95314	1.43658	1.85487	0.574551	0.850721	0	0	1.23505	247.416	0.602383	0.284759	0.160363	134.698	5.03864	0.105002	0.241846	0	10.555	0.213425	0.0548281	0.111015	2.12755	0.0884205
C143	0.157565	0.820512	114.234	0.0247555	0.109859	3.80059	0.540052	7.34695	0.356632	1.76944	0.48558	0.436039	0.0146403	0	0.60746	247.457	0.467218	0.225389	0.209882	117.966	2.95989	0.0701884	0.200175	0	32.8223	0.111707	0.0101823	0.026181	4.39976	0.0623086
C15	2.11801	1.03369	0	0.0315011	0.0583754	5.60358	0	8.47578	2.27063	0.39225	0.692231	1.81913	0.0498212	2.13569	0.577392	513.859	0.216323	0.470971	0.362135	181.491	0.287758	0.0974878	0.0402404	0.305602	3.38361	0.571521	0.100024	0.046289	0.574025	0.0847949
C16	0	0.00702661	0	0	0.0446051	0.658795	0	0	0	0.653796	0.339675	0.978217	0	0	0	291.983	0.231874	0.015609	0	309.169	1.2951	0.127642	0.149746	0	15.6735	0.363622	0.0694418	0.0631732	0.966286	0.0977483
C17	1.80661	0.79918	113.366	0.0593415	0.0603566	3.72245	0	9.07161	0.672982	1.88348	0.468256	0.90153	0	2.05183	0.54211	230.981	0.649147	0.249637	0.113685	93.4897	1.49547	0.270927	0.163627	0	0.72095	0.721484	0.0568505	0.0847801	0.438197	0.123233
C18	2.36244	1.49388	344.986	0.0773663	0.231601	4.91172	0	10.3189	5.25064	2.5006	0.492345	1.33778	0	2.92131	0.46133	198.459	0.348908	0.0291724	0.363753	222.07	1.04184	0.0645051	0.102183	0	61.9973	0.592123	0.082005	0.0247399	16.2282	0.0247907
C19	3.95339	0.319188	554.417	0.244291	0.119464	5.06857	0.311038	11.4307	7.40242	0.869519	0.711976	1.83484	0.00489503	2.52429	1.26925	161.452	1.19746	0.414789	0.344017	388.873	2.34588	0.201564	0.0957273	0.245123	50.3204	0.636655	0.139365	0.230505	44.1322	0.1211
C2	0	0.63935	146.641	0.292563	0.00948621	1.77133	0	3.97624	0.173235	0.801966	0.56683	0.493554	0.163136	1.96661	0	192.336	0.674044	0.283504	0.0788013	230.702	0.345629	0.345629	0.111766	0.102837	8.01763	0	0.0615759	0.0304797	34.627	0.189296
C23	0	1.06138	152.454	0	0.216622	0	0	1.0463	0	1.20264	0.476558	1.74233	0	0.0540824	0.343557	355.436	0.503374	0.179645	0.159512	174.134	1.6602	0.164392	0.154613	0	8.65235	0.486304	0.110549	0.0950432	23.6872	0.126426
C24	0	0.854494	62.6131	0	0.318509	0	0	6.71209	0.565611	0.8227	0.250591	1.24454	0.516772	0	0	272.706	1.21997	0.222406	0.545588	218.535	0	0.381038	0.146324	0	7.97929	0	0.0773745	0	25.5865	0.156762
C25	0	0	0	0	0.0530832	0	0	2.25116	1.11798	0.0903506	0.5685	1.38027	0.304504	1.70166	0	540.733	0.935933	0.0555267	0	550.354	0.692722	0.0313799	0.0164203	0	73.9008	0	0.0592137	0	3.08656	0.315165
C26	0	1.17029	90.2513	0	0.0567837	0	0	0	0	0	0.686899	2.06157	0.206117	3.21954	0.0445676	568.869	0.458156	0.129811	0.185548	35.4276	0.149318	0.0126715	0.305779	0	1.74802	0	0.0979276	0	2.68585	0.0323552
C27	0	0.689925	0	0.00757412	0.0758966	1.0935	0	0	0	0.425095	0.352978	0.282329	0.163136	1.96661	0	259.093	0.555959	0.205231	0.0788013	52.5566	0.133525	0.0507253	0	0	5.26465	0	0.0410615	0.0158944	0.917001	0
C28	1.45815	1.48438	0	0	0	0	0	0	0	0.813542	0.199007	0.260583	0	1.77917	0	206.729	0.343002	0.106253	0	35.5881	2.07317	0.120748	0.424205	0	7.90184	0	0.0726225	0.217298	2.69787	0.203775
C3	0	0.644292	231.48	0	0.0329654	0	0	0	1.1857	0.68366	0.533161	1.25305	0.116745	3.17293	0.220357	485.239	0.401594	0.143568	0.113685	423.92	0.210469	0.234465	0.191763	0.61947	38.1694	0	0.0649026	0.0181236	109.368	0.185978
C31	1.26664	0.97655	0	0.00757412	0.140615	0.817757	0	5.08569	0	1.59795	0.666805	0.855393	0.33556	2.45926	0.240141	485.293	0.984124	0.321484	0.0264578	53.9857	0.0159777	0.170669	0.122079	0	0.59926	0.186271	0.0426433	0.00679569	0.0406558	0.040973
C32	0	0.478655	0	0.146899	0.0872279	0	0	5.3314	0	1.00264	0.581865	1.62189	0.0822422	2.2997	0.132156	657.187	0.419627	0.21259	0	87.822	0.806785	0.0865054	0.143451	0	0.547711	0.232437	0.0560624	0.0715323	0.416605	0.0569794
C33	1.11348	1.27516	78.6818	0.106708	0.38604	6.80696	0	3.34763	0.168583	0.186076	0.686899	0.832926	0.266936	3.40333	0.264312	283.681	0.542987	0.199455	0.269093	228.57	1.15306	0.268973	0.349622	0.259739	89.2917	0.268439	0.112125	0.11374	3.15746	0.276328
C35	0	0	22.8716	0	0	0	0	3.34763	0	0.332845	0.327829	0	0	2.64106	0	421.238	0.682127	0	0.199501	136.268	0.420938	0.173011	0	0	5.15377	0.49697	0.0535733	0.0135914	9.65312	0.161038
C37	0	0	122.129	0.406757	0.0750509	0.403976	0	0	1.57243	0.873115	0.422766	0.600211	0.201812	0	0	410.262	0.366288	0	0.0857913	857.529	1.17586	0.0865054	0.0731619	0.35301	53.2305	0.30424	0.0465949	0.0441599	72.8446	0.146692
C41	0	0.695757	166.78	0	0.258701	0	0	0.944819	0	0.68105	0.558863	2.16327	0.143246	2.64106	0.300477	362.056	0	0.222406	0.255195	68.9339	2.3027	0.230627	0.100432	0	11.7187	0	0.0789577	0.0797738	5.23088	0
C42	0	0	0	0.00261441	0.0607822	1.25939	0	5.08476	0.153607	0.752743	0.421842	1.05152	0.205391	0	0.0268521	265.422	0.316528	0.108497	0.083432	111.62	0	0.0410618	0.058181	0	8.14617	0.0176769	0.0311665	0.0140759	16.2398	0.0053736
C43	2.36415	1.82067	92.1643	0.0338562	0.119912	3.08667	0	7.52652	0.47511	1.24647	0.527885	1.57181	0	1.79166	0.466455	258.976	0.546875	0.424615	0.272073	90.266	2.77199	0.245005	0.498252	0	2.85545	0	0.0733902	0.13872	1.49071	0.0876834
C46	1.72785	0.113605	29.5144	0	0.309892	2.77539	0	6.98952	0.499584	1.05268	0.455099	0.781043	0.239693	0.0203457	0.344236	365.434	0.632978	0.162104	0.146122	150.618	1.41885	0.0974878	0.114952	0	2.052	0.138022	0.0998198	0.0302882	0.598728	0.0634035
C47	6.25193	7.78413	171.593	0	0.253441	6.49715	0	6.43552	1.79878	0.519305	0.557882	1.17343	0	3.97923	1.06611	391.252	0.375293	0.0434704	0.414753	537.848	2.22804	2.22804	0.885156	0.822715	37.7442	2.70729	0.107221	0.150844	4.63601	0.391023
C48	2.79582	2.98727	265.244	0	0.354291	0	0	7.19314	2.32856	1.9869	0.597293	1.60282	0.164484	4.43656	0.480281	264.611	0.764503	0	0.42146	288.574	0.536902	0.805475	0.210764	0	8.90346	0.429026	0.0852866	0.0406798	14.0327	0.143928
C52	0.722234	0	120.618	0	0	2.01168	0	6.71209	4.70438	0.306011	0.6101	1.29581	0.28686	2.00771	0	287.511	0.429609	0.268002	0.0874303	235.95	2.3027	0.137268	0	0	75.0178	0.0204675	0.083705	0	3.05535	0.216587
C53	0	0.214729	57.9503	0	0.0663192	0	0	0	0.273007	0	0.254317	0.527196	0.0822422	0	0.00520509	195.678	0.118779	0.146326	0.0927741	33.1273	1.67891	0.0878788	0.0402404	0	110.922	0.0982906	0.0408999	0.0535796	6.30472	0.099752
C56	0.836682	0.445708	87.1693	0.0196442	0.0629109	3.27859	0	5.23024	0.192717	1.11756	0.381396	1.15687	0.337303	0	0.427745	144.495	0.449038	0.177471	0.0224988	29.4175	0.279584	0.0576185	0.0130155	0	0.851758	0	0.0242899	1.28483	1.05361	0.046264
C57	1.63169	0.958745	488.749	0.157637	0.331659	1.80464	1.44368	2.41853	29.6847	1.47334	0.476043	1.35868	0.196332	0.734306	0.107487	616.791	0.332889	0.0672682	0.00679052	256.752	4.89006	0.167419	0.15603	1.31881	122.201	0	0.0715145	0.0659127	163.869	0.523951
C58	0	0.546248	32.9854	2.65921e-05	0.0623411	0	0	3.75827	3.52175	1.74807	0.78132	0.796545	0.0608288	0	0.079961	725.072	0.393659	0.350256	0.00024012	280.755	0.650431	0.0933706	0	0.0382244	4.84633	0	0.0442245	0.214984	13.0589	0.0913374
C59	4.31403	2.1614	236.121	0.173794	0.175637	5.71193	0	9.81174	2.15135	1.3134	0.678784	1.8043	0.244929	0.0697436	0.846537	593.809	0.413648	0.344552	0.386318	239.984	3.61583	0.115314	0.43603	0.234563	7.9899	0.555312	0.109763	0.195722	3.02472	0.0612625
C60	0.429937	0.96766	253.471	0.248881	0.192409	4.83846	0	7.57765	1.80124	0.461311	0.70517	1.03974	0.619713	1.14644	0.412338	880.898	0.654155	0.376015	0.0925975	624.38	4.33789	0.092783	0.13111	0	108.018	0.143016	0.0650998	0.0839667	14.5375	0.157348
C61	0	0.406063	118.611	0	0.2246	0	0	4.26406	2.18058	0.452087	0.701871	1.05548	0.0596807	2.84182	0.0268521	1047.94	0.575125	0.227855	0.0510826	422.894	26.0764	0.090625	0.0368906	0.0730862	25.3699	0.278909	0.361715	0.138569	14.5255	0.192064
C65	2.62187	0.90727	199.374	0	0.306566	0	0	9.21465	0	1.56203	0.6101	1.29581	0.28686	2.00771	0	287.511	0.429609	0.268002	0.0874303	235.95	2.53208	0.370118	0.355863	0	4.52898	0.279127	0.0963487	0.151389	1.72967	0
C66	0.722234	0.375851	0	0	0.134168	4.6746	0	7.03512	1.61972	0.635507	0.865872	2.46792	0.0537625	1.28212	1.04891	399.129	0	0.62353	0.3246	294.706	1.69023	0.178504	0.172232	0	34.4066	0.371869	0.0947694	0.126346	2.85109	0.148206
C67	1.13008	0.539648	155.988	0.00757412	0.0733088	3.35438	0	4.53332	0.271021	0.414257	0.436363	1.77998	0	0	0.0408637	398.584	0.267104	0.0275678	0.0857913	444.836	3.50067	0.129011	0.1034	0	64.9931	0.495908	0.103839	0.118847	5.578	0.0269414
C7	0	0.698106	0	0.040896	0.0783717	1.90415	0	0	2.97765	1.03725	0.295763	0.964169	0.340852	0	0	398.196	0.282216	0.0412287	0.208536	81.8386	1.23328	0.0631283	0.72239	0	7.55422	0.380878	0.0702278	0.770105	22.9922	0.212734
C70	2.14664	0.400827	186.602	0	0.0553221	0.344229	0	1.54904	0.00691363	0.401207	0.57536	0.496505	0.0670521	0	0.47142	443.865	0.340698	0.152057	0.183075	247.822	2.488	0.101604	0	0	115.096	0	0.0933984	0.156724	25.9341	0.0783808
C71	0.783115	0.052364	272.017	0	0.618758	1.84064	0	7.43857	0.036597	0.993007	0.322678	0.692015	0	0	0.587546	292.941	0.142368	0.20969	0.22181	141.251	2.4467	0.184378	0.15289	0.636517	33.7773	0.41441	0.0530778	0.0918657	84.5348	0.281893
C72	2.70936	0	95.7085	0.0418046	0.322489	2.35562	0	12.5894	0.448129	1.48296	0.980784	2.62001	0.185428	1.77917	1.19004	592.403	0	0.402913	0.44908	305.712	2.87588	0.247067	0.286902	1.03411	14.0832	0.400441	0.17969	0.262048	2.87813	0.203775
C75	1.2323	0	195.918	0	0.278663	0.966921	0	0	7.51898	0.558276	0.224809	0	0	0	0.978218	245.42	0	0.106253	0.199501	71.7638	3.18124	0.238848	0.424205	1.31453	6.38701	0.325475	0.17969	0.342537	27.8742	0.38285
C76	0	0.0797742	0	0	0.0709723	1.10056	0	3.0792	0.769145	0.652063	0.328965	0.962825	0.403487	2.84182	0.31161	176.089	0.320542	0.201457	0.197149	54.4199	1.35498	0.0758138	0.270547	0.551857	13.8694	0.0338098	0.0521202	0.0892458	5.10722	0.0890696
C77	0	0.268148	0	0	0.0690922	0	0	6.37884	0	0.364219	0.469117	1.5006	0.226583	3.03157	0.444435	88.4648	0.980943	0.199455	0.0874303	57.9521	1.80517	0.353733	0.510459	0.146172	1.73466	0	0.123152	0.163835	0.997729	0.139649
C78	0.729075	1.31454	111.271	0.0244053	0.308308	0.166661	0	4.61078	0	1.47047	0.679134	1.31935	0.116573	3.27595	0.423138	593.886	0.738	0.302367	0.33072	434.285	0.792977	0.133815	0.145104	0	12.8027	0.24426	0.100444	0.131909	2.96028	0.0374239
C79	0	1.29738	142.435	0.245055	0.29874	3.81405	0.108765	5.03095	0	1.35483	0.73078	1.60705	0.0498212	0.725435	0.163854	983.488	0.607714	0.351728	0.0576252	543.931	1.21476	0.255502	0.201632	0	29.876	0.392909	0.0566028	0.168163	3.69797	0.1275
C8	0	2.43363	0	0	0.0841738	1.51477	0	1.64276	0	0.660585	0.311141	1.25678	0.419019	16.5565	0.186138	108.301	0.752296	0.217602	0.0589397	41.0793	5.13567	0.677688	101.366	0.315274	33.4013	0.565531	0.206641	47.7102	81.7747	0.274049
C80	1.35468	1.10631	104.092	0	0.112213	2.19955	0	4.92688	0	1.79056	0.533018	1.25443	0.239693	2.05183	0.476542	900.828	0.703027	0.362861	0.373622	827.179	2.64092	0.107416	0.464135	0.380427	171.515	0.160886	0.111673	0.587292	7.39174	0.165973
C84	0	0.191334	53.985	0	0.0358588	2.73366	0	4.56455	0	0.82244	0.744141	1.00789	0.113292	0	0.492781	367.723	0.618069	0.0846738	0.0132142	157.327	0.399362	48.1468	0.111766	0.285935	6.65422	0.172103	0.0683653	0.0857217	2.84066	0.0419744
C85	2.43273	0.558897	268.673	0.259279	0.34915	1.83833	0	7.79409	3.26554	1.5625	0.611141	1.49584	0.220841	2.76699	0.64884	386.402	0.624601	0.310842	0.389565	354.75	4.00917	0.155004	0.38538	0.255531	235.93	0.261286	0.196358	0.236374	11.0484	0.157436
C86	0.429937	0.113605	142.007	0	0.21216	3.55551	0	4.67854	0	1.1206	0.401292	0.306998	0.121658	0	0.247073	420.563	0.320359	0.332068	0.332068	305.276	1.31645	0.0244497	0.386997	0.255531	51.7568	0.321041	0.0584895	0.324709	5.2785	0.231851
C89	2.53328	1.84916	106.096	0.00347104	0.298599	1.20987	0	3.34763	0	1.84188	0.750852	0.522038	0.0292402	3.21954	0.300477	381.961	0	0.447396	0.115562	274.469	1.15306	0.331876	0.15282	0.668647	6.90548	0.504126	0.0789577	0.0968272	2.95022	0.284856
C9	0	0.00702661	0	0	0.181271	1.33811	0	3.29757	0.282806	0.977267	0.564344	0.371069	0.0716228	1.14644	0	441.98	0.500882	0.190295	0.143824	18.1719	0.557651	0.0947432	0.282948	0	0.862328	0.329371	0.0394789	0.189546	3.13379	0.0591211
C90	3.32027	17.6697	125.867	0	0.162587	1.50078	0	8.00302	1.28538	2.68226	0.562474	1.91253	0	1.87993	0.930836	484.398	0.693536	0.323271	0.209002	183.208	0.992202	0.178232	0.227548	0.223838	0.89003	0.105207	0.062363	0.0477462	0.855687	0.155217
C91	0	0.319188	8.65931	2.65921e-05	0.0205861	0	0	2.24186	0	1.52061	0.6697	1.36596	0	2.69136	0	757.91	0.798381	0.0157307	0.189064	267.604	1.37853	0.0782612	0.08934	0	13.4789	0	0.0684578	0.0355923	1.78846	0.00970241
C95	0	0	19.7943	0	0.0436288	0.497403	0	0.565687	0.163497	0.321925	0.334058	0.338888	0	0	0.101023	241.471	0.231874	0.07519	0.00024	81.7339	0.672535	0.087879	0.161013	0	14.9496	0.248625	0.020926	0.04416	2.77546	0.0634035
C96	0.204743	0.381749	65.071	0.0172522	0.102943	1.67841	0	5.81598	0	2.00687	0.562661	1.14382	0.184981	0.539642	0.902574	201.025	0.673591	0.198981	0.0614992	38.267	1.5848	0.0988599	2.47616	0	7.46765	0	0.0317207	2.42568	14.1228	0
C97	0.556739	0.27517	122.25	0	0.091427	1.35897	0	0.706073	0	0.568429	0.462527	1.10874	0.0544196	0.641062	0.238809	442.594	0.228006	0.0870644	0.242351	200.583	6.21486	1.98599	0.111766	0	110.779	2.43305	0.056329	0.011389	8.29627	0.035957
C99	0.361117	0.242678	0	0.0385533	0.462783	2.15698	0	5.83604	0	0.832253	0.37373	1.07298	0.0192931	1.60977	0	385.936	0.375086	0.212002	0.0994031	288.048	5.89443	0.227547	0.151895	0	66.971	0.0814356	0.075391	0.0881185	10.1902	0.129769

### Sheet: Cytokine Imput Metadata
sample_ID	time_point	age_days	recent_antibiotics	any_recent_illness	diarrhea_illness	diarrhea_still_occuring	fever	cough	use_of_feeding_bottle	still_breast_feeding	complementary_feeding	stunting_z_score	underweight_z_score	wasting_z_score	improved_toilet	household_toilet_facility	low_birth_weight	total_number_in_household	hand_washing_score
C1	3	199	No	Yes	Yes	Yes	No	No	No	Yes	Yes	0.384692	0.400694	0.296951	No	No_Facility	Normal	10	3
C10	3	152	No	No	No	No	No	No	Yes	Yes	No	-2.0058	-0.515241	1.34774	Yes	Flush_to_septic_tank	Normal	6	6
C100	3	240	No	No	No	No	No	No	No	Yes	Yes	-0.66119	-0.683199	-0.329732	Yes	Flush_to_septic_tank	Normal	6	6
C103	2	182	Yes	Yes	No	No	Yes	No	Yes	Yes	Yes	-0.718786	-0.731954	-0.336156	Yes	Flush_to_septic_tank	Normal	9	5
C104	1	209	No	Yes	No	No	No	Yes	Yes	Yes	Yes	-0.718786	-0.731954	-0.336156	Yes	Flush_to_septic_tank	Normal	9	5
C105	3	251	No	No	No	No	No	No	Yes	Yes	Yes	-0.718786	-0.731954	-0.336156	Yes	Flush_to_septic_tank	Normal	9	5
C106	3	151	Yes	Yes	No	No	Yes	Yes	No	Yes	No	-0.289911	-0.319616	-0.120578	Yes	Flush_to_septic_tank	Normal	7	7
C107	1	161	Yes	Yes	No	No	Yes	Yes	No	Yes	No	-0.289911	-0.319616	-0.120578	Yes	Flush_to_septic_tank	Normal	7	7
C108	2	176	No	Yes	Yes	Yes	Yes	Yes	No	Yes	No	-0.289911	-0.319616	-0.120578	Yes	Flush_to_septic_tank	Normal	7	7
C11	1	162	No	No	No	No	No	No	Yes	Yes	No	-2.0058	-0.515241	1.34774	Yes	Flush_to_septic_tank	Normal	6	6
C112	1	180	No	No	No	No	No	No	No	Yes	No	0.172363	-0.52219	-0.792814	Yes	Flush_to_septic_tank	Normal	5	6
C113	3	216	No	No	No	No	No	No	No	Yes	No	0.172363	-0.52219	-0.792814	Yes	Flush_to_septic_tank	Normal	5	6
C114	2	246	No	No	No	No	No	No	No	Yes	No	0.172363	-0.52219	-0.792814	Yes	Flush_to_septic_tank	Normal	5	6
C115	2	222	No	No	No	No	No	No	Yes	Yes	No	-1.45578	-0.943203	0.049385	Yes	Flush_to_septic_tank	Normal	6	7
C116	3	233	No	No	No	No	No	No	Yes	Yes	No	-1.45578	-0.943203	0.049385	Yes	Flush_to_septic_tank	Normal	6	7
C117	1	249	No	Yes	No	No	Yes	Yes	Yes	Yes	No	-1.45578	-0.943203	0.049385	Yes	Flush_to_septic_tank	Normal	6	7
C119	2	243	No	No	No	No	No	No	Yes	No	Yes	-1.56155	-1.91848	-1.27279	No	No_Facility	Normal	5	7
C12	2	205	No	No	No	No	No	No	Yes	Yes	No	-2.0058	-0.515241	1.34774	Yes	Flush_to_septic_tank	Normal	6	6
C120	3	255	No	Yes	No	No	Yes	No	Yes	No	Yes	-1.56155	-1.91848	-1.27279	No	No_Facility	Normal	5	7
C121	1	271	No	Yes	No	No	Yes	No	Yes	No	Yes	-1.56155	-1.91848	-1.27279	No	No_Facility	Normal	5	7
C123	1	135	No	No	No	No	No	No	No	Yes	No	-1.35767	0.578344	1.98707	No	No_Facility	Normal	5	4
C124	2	175	No	No	No	No	No	No	No	Yes	No	-1.35767	0.578344	1.98707	No	No_Facility	Normal	5	4
C125	3	187	No	Yes	No	No	Yes	No	No	Yes	No	-1.35767	0.578344	1.98707	No	No_Facility	Normal	5	4
C128	2	163	No	Yes	No	No	Yes	Yes	No	Yes	Yes	-1.92575	0.286076	2.06009	No	No_Facility	Normal	7	9
C129	1	188	No	Yes	No	No	Yes	Yes	No	Yes	Yes	-1.92575	0.286076	2.06009	No	No_Facility	Normal	7	9
C130	3	202	No	Yes	No	No	Yes	Yes	No	Yes	Yes	-1.92575	0.286076	2.06009	No	No_Facility	Normal	7	9
C134	2	202	No	Yes	No	No	Yes	Yes	Yes	Yes	Yes	0.626821	-0.276763	-0.80126	No	No_Facility	Normal	7	7
C135	3	214	No	Yes	No	No	No	Yes	Yes	Yes	Yes	0.626821	-0.276763	-0.80126	No	No_Facility	Normal	7	7
C136	1	230	No	Yes	Yes	No	No	No	Yes	Yes	Yes	0.626821	-0.276763	-0.80126	No	No_Facility	Normal	7	7
C137	2	235	No	Yes	No	No	No	Yes	Yes	Yes	Yes	0.806643	1.316	1.2151	Yes	Flush_to_septic_tank	Normal	14	4
C138	3	247	No	No	No	No	No	No	Yes	Yes	Yes	0.806643	1.316	1.2151	Yes	Flush_to_septic_tank	Normal	14	4
C139	1	263	No	Yes	No	No	No	Yes	Yes	Yes	Yes	0.806643	1.316	1.2151	Yes	Flush_to_septic_tank	Normal	14	4
C14	3	250	No	No	No	No	No	No	Yes	No	Yes	-0.401764	-0.757891	-0.64543	No	No_Facility	Normal	8	9
C141	1	205	No	Yes	Yes	Yes	No	Yes	Yes	No	No	-0.797858	-1.16908	-0.872388	Yes	Flush_to_septic_tank	Unknown	4	3
C142	2	219	No	Yes	Yes	Yes	No	Yes	Yes	No	No	-0.797858	-1.16908	-0.872388	Yes	Flush_to_septic_tank	Unknown	4	3
C143	3	232	No	Yes	Yes	No	Yes	Yes	Yes	No	No	-0.797858	-1.16908	-0.872388	Yes	Flush_to_septic_tank	Unknown	4	3
C15	1	258	No	Yes	Yes	Yes	Yes	No	Yes	No	Yes	-0.401764	-0.757891	-0.64543	No	No_Facility	Normal	8	9
C16	2	299	No	No	No	No	No	No	Yes	No	Yes	-0.401764	-0.757891	-0.64543	No	No_Facility	Normal	8	9
C17	3	171	No	No	No	No	No	No	No	Yes	No	-2.06152	-1.17765	0.50513	Yes	Flush_to_septic_tank	Normal	6	5
C18	1	181	No	No	No	No	No	No	No	Yes	No	-2.06152	-1.17765	0.50513	Yes	Flush_to_septic_tank	Normal	6	5
C19	2	195	No	No	No	No	No	No	No	Yes	No	-2.06152	-1.17765	0.50513	Yes	Flush_to_septic_tank	Normal	6	5
C2	1	209	Yes	Yes	Yes	Yes	Yes	Yes	No	Yes	Yes	0.384692	0.400694	0.296951	No	No_Facility	Normal	10	3
C23	1	212	Yes	Yes	Yes	Yes	Yes	No	Yes	Yes	Yes	-1.33355	-0.561624	0.420846	No	No_Facility	Normal	6	5
C24	3	239	Yes	Yes	No	No	Yes	No	Yes	Yes	Yes	-1.33355	-0.561624	0.420846	No	No_Facility	Normal	6	5
C25	2	255	No	No	No	No	No	No	Yes	Yes	Yes	-1.33355	-0.561624	0.420846	No	No_Facility	Normal	6	5
C26	3	204	No	Yes	No	No	Yes	Yes	Yes	Yes	No	-0.539477	-0.971102	-0.816561	Yes	Flush_to_septic_tank	Normal	3	6
C27	1	215	No	No	No	No	No	No	Yes	Yes	No	-0.539477	-0.971102	-0.816561	Yes	Flush_to_septic_tank	Normal	3	6
C28	2	228	No	Yes	No	No	No	Yes	Yes	Yes	No	-0.539477	-0.971102	-0.816561	Yes	Flush_to_septic_tank	Normal	3	6
C3	2	223	No	No	No	No	No	No	No	Yes	Yes	0.384692	0.400694	0.296951	No	No_Facility	Normal	10	3
C31	1	175	No	Yes	Yes	Yes	Yes	Yes	No	Yes	No	-1.75619	-1.04393	0.259085	No	No_Facility	Normal	4	5
C32	3	188	Yes	Yes	Yes	Yes	Yes	No	No	Yes	No	-1.75619	-1.04393	0.259085	No	No_Facility	Normal	4	5
C33	2	216	No	No	No	No	No	No	No	Yes	No	-1.75619	-1.04393	0.259085	No	No_Facility	Normal	4	5
C35	3	203	No	No	No	No	No	No	Yes	Yes	No	-0.894386	-1.20416	-0.79794	No	No_Facility	Normal	5	4
C37	2	229	No	Yes	No	No	Yes	No	Yes	Yes	No	-0.894386	-1.20416	-0.79794	No	No_Facility	Normal	5	4
C41	3	261	Yes	Yes	No	No	No	Yes	Yes	No	Yes	-1.23892	-1.05356	-0.392486	Yes	Flush_to_septic_tank	Normal	5	5
C42	1	272	Yes	Yes	Yes	No	Yes	Yes	Yes	No	Yes	-1.23892	-1.05356	-0.392486	Yes	Flush_to_septic_tank	Normal	5	5
C43	2	286	No	Yes	No	No	Yes	No	Yes	No	Yes	-1.23892	-1.05356	-0.392486	Yes	Flush_to_septic_tank	Normal	5	5
C46	3	237	No	No	No	No	No	No	Yes	Yes	Yes	-1.27889	0.189003	1.31054	Yes	Flush_to_septic_tank	Normal	6	5
C47	1	247	No	Yes	No	No	Yes	No	Yes	Yes	Yes	-1.27889	0.189003	1.31054	Yes	Flush_to_septic_tank	Normal	6	5
C48	2	261	Yes	Yes	No	No	Yes	Yes	Yes	Yes	Yes	-1.27889	0.189003	1.31054	Yes	Flush_to_septic_tank	Normal	6	5
C52	1	185	No	Yes	No	No	Yes	Yes	Yes	No	No	-0.633704	-1.57718	-1.54019	Yes	Flush_to_septic_tank	Normal	4	7
C53	3	212	No	Yes	Yes	Yes	Yes	No	Yes	No	No	-0.633704	-1.57718	-1.54019	Yes	Flush_to_septic_tank	Normal	4	7
C56	2	203	No	No	No	No	No	No	No	Yes	No	-1.07556	0.0587001	0.990361	Yes	Flush_to_septic_tank	Normal	4	5
C57	1	211	No	No	No	No	No	No	No	Yes	No	-1.07556	0.0587001	0.990361	Yes	Flush_to_septic_tank	Normal	4	5
C58	3	238	No	No	No	No	No	No	No	Yes	No	-1.07556	0.0587001	0.990361	Yes	Flush_to_septic_tank	Normal	4	5
C59	3	197	No	No	No	No	No	No	No	Yes	No	-0.00162913	0.602115	0.869944	Yes	Flush_to_septic_tank	Normal	5	3
C60	1	208	Yes	Yes	No	No	Yes	Yes	No	Yes	No	-0.00162913	0.602115	0.869944	Yes	Flush_to_septic_tank	Normal	5	3
C61	2	221	No	No	No	No	No	No	No	Yes	No	-0.00162913	0.602115	0.869944	Yes	Flush_to_septic_tank	Normal	5	3
C65	3	240	No	Yes	No	No	Yes	Yes	Yes	Yes	Yes	-0.684253	-0.963915	-0.696639	Yes	Flush_to_septic_tank	Normal	7	4
C66	1	249	No	No	No	No	No	No	Yes	Yes	Yes	-0.684253	-0.963915	-0.696639	Yes	Flush_to_septic_tank	Normal	7	4
C67	2	262	No	No	No	No	No	No	Yes	Yes	Yes	-0.684253	-0.963915	-0.696639	Yes	Flush_to_septic_tank	Normal	7	4
C7	3	230	No	No	No	No	No	No	Yes	No	Yes	-0.356623	-1.43974	-1.61121	Yes	Flush_to_septic_tank	Unknown	3	3
C70	3	196	No	No	No	No	No	No	Yes	Yes	No	-0.915142	-1.18923	-0.757767	No	No_Facility	Normal	5	6
C71	1	206	No	Yes	No	No	Yes	No	Yes	Yes	No	-0.915142	-1.18923	-0.757767	No	No_Facility	Normal	5	6
C72	2	220	Yes	Yes	No	No	Yes	No	Yes	Yes	No	-0.915142	-1.18923	-0.757767	No	No_Facility	Normal	5	6
C75	1	214	No	No	No	No	No	No	Yes	No	No	-0.368767	0.128746	0.540709	Yes	Flush_to_septic_tank	Normal	3	6
C76	3	228	No	No	No	No	No	No	Yes	No	No	-0.368767	0.128746	0.540709	Yes	Flush_to_septic_tank	Normal	3	6
C77	2	256	Yes	Yes	No	No	Yes	No	Yes	No	No	-0.368767	0.128746	0.540709	Yes	Flush_to_septic_tank	Normal	3	6
C78	3	185	No	No	No	No	No	No	Yes	Yes	No	-2.34455	-1.56921	0.0581763	Yes	Flush_to_septic_tank	Low	5	3
C79	1	194	No	No	No	No	No	No	Yes	Yes	No	-2.34455	-1.56921	0.0581763	Yes	Flush_to_septic_tank	Low	5	3
C8	1	241	No	Yes	No	No	No	Yes	Yes	No	Yes	-0.356623	-1.43974	-1.61121	Yes	Flush_to_septic_tank	Unknown	3	3
C80	2	208	No	No	No	No	No	No	Yes	Yes	No	-2.34455	-1.56921	0.0581763	Yes	Flush_to_septic_tank	Low	5	3
C84	2	166	Yes	Yes	No	No	Yes	Yes	Yes	No	No	-1.40372	-0.229146	0.990569	Yes	Flush_to_septic_tank	Normal	4	5
C85	3	183	Yes	Yes	No	No	No	Yes	Yes	No	No	-1.40372	-0.229146	0.990569	Yes	Flush_to_septic_tank	Normal	4	5
C86	1	192	No	Yes	No	No	No	Yes	Yes	No	No	-1.40372	-0.229146	0.990569	Yes	Flush_to_septic_tank	Normal	4	5
C89	3	243	No	No	No	No	No	No	No	Yes	Yes	-1.84053	-2.08198	-1.20996	Yes	Flush_to_septic_tank	Normal	4	4
C9	2	256	No	No	No	No	No	No	Yes	No	Yes	-0.356623	-1.43974	-1.61121	Yes	Flush_to_septic_tank	Unknown	3	3
C90	1	254	No	Yes	No	No	Yes	No	No	Yes	Yes	-1.84053	-2.08198	-1.20996	Yes	Flush_to_septic_tank	Normal	4	4
C91	2	268	No	No	No	No	No	No	No	Yes	Yes	-1.84053	-2.08198	-1.20996	Yes	Flush_to_septic_tank	Normal	4	4
C95	1	193	No	No	No	No	No	No	Yes	No	Yes	0.458739	-0.767711	-1.29975	Yes	Flush_to_septic_tank	Normal	6	4
C96	3	213	No	Yes	Yes	Yes	Yes	No	Yes	No	Yes	0.458739	-0.767711	-1.29975	Yes	Flush_to_septic_tank	Normal	6	4
C97	2	236	Yes	Yes	No	No	Yes	No	Yes	No	Yes	0.458739	-0.767711	-1.29975	Yes	Flush_to_septic_tank	Normal	6	4
C99	1	224	No	Yes	Yes	Yes	Yes	No	No	Yes	Yes	-0.66119	-0.683199	-0.329732	Yes	Flush_to_septic_tank	Normal	6	6

### Sheet: MaAsLin2 Cytokine Results
feature	metadata	value	coef	stderr	pval	name	qval	N	N.not.zero
IL.1a	still_breast_feeding	Yes	0.120905	0.0380809	0.00205226	still_breast_feedingYes	0.0287316	93	93
VEGF	still_breast_feeding	Yes	0.199326	0.0605137	0.00141374	still_breast_feedingYes	0.0287316	93	93
Eotaxin.3	still_breast_feeding	Yes	7.80631	2.2616	0.0260145	still_breast_feedingYes	0.242802	93	7
Eotaxin.3	time_point	time_point	-2.83251	1.02498	0.0506684	time_point	0.354679	93	7
IL.16	still_breast_feeding	Yes	-0.881688	0.556988	0.123918	still_breast_feedingYes	0.433713	93	33
IFN.y	time_point	time_point	-0.41678	0.23482	0.0818836	time_point	0.433713	93	54
IFN.y	still_breast_feeding	Yes	-0.822043	0.505661	0.110182	still_breast_feedingYes	0.433713	93	54
IL.1b	time_point	time_point	-0.184261	0.114194	0.110557	time_point	0.433713	93	83
MIP.1b	time_point	time_point	-0.455906	0.303635	0.153984	time_point	0.479062	93	18
Eotaxin	time_point	time_point	-0.314172	0.224945	0.178617	time_point	0.500127	93	22
MIP.1b	still_breast_feeding	Yes	0.843747	0.626248	0.197883	still_breast_feedingYes	0.503702	93	18
IL.8..HA.	time_point	time_point	-0.0361678	0.0474099	0.448139	time_point	0.784243	93	72
MCP.4	time_point	time_point	0.208165	0.231369	0.374422	time_point	0.784243	93	38
MIP.1a	time_point	time_point	-0.0799086	0.0959354	0.407928	time_point	0.784243	93	68
TARC	still_breast_feeding	Yes	0.732576	0.834959	0.400868	still_breast_feedingYes	0.784243	93	13
IL.16	time_point	time_point	0.193232	0.247769	0.441568	time_point	0.784243	93	33
IL.1a	time_point	time_point	0.0115441	0.0171829	0.50341	time_point	0.829145	93	93
IL.1b	still_breast_feeding	Yes	0.124068	0.249259	0.620027	still_breast_feedingYes	0.964487	93	83
VEGF	time_point	time_point	-0.0107651	0.027305	0.694327	time_point	0.985175	93	93
IL.8	still_breast_feeding	Yes	0.16821	0.440463	0.703696	still_breast_feedingYes	0.985175	93	73
Eotaxin	still_breast_feeding	Yes	0.0446495	0.754365	0.95342	still_breast_feedingYes	0.995235	93	22
IL.8..HA.	still_breast_feeding	Yes	0.00744616	0.110523	0.94648	still_breast_feedingYes	0.995235	93	72
MCP.4	still_breast_feeding	Yes	0.0211677	0.547599	0.969385	still_breast_feedingYes	0.995235	93	38
MIP.1a	still_breast_feeding	Yes	0.0620705	0.217781	0.77654	still_breast_feedingYes	0.995235	93	68
TARC	time_point	time_point	0.0452366	0.337116	0.895917	time_point	0.995235	93	13
IL.12.IL.23p40	time_point	time_point	-0.0039208	0.643053	0.995235	time_point	0.995235	93	15
IL.12.IL.23p40	still_breast_feeding	Yes	0.244777	1.40749	0.864835	still_breast_feedingYes	0.995235	93	15
IL.8	time_point	time_point	-0.0546002	0.209271	0.794931	time_point	0.995235	93	73
IP.10	time_point	time_point	NA	NA	NA	time_point	NA	93	0
IP.10	still_breast_feeding	still_breast_feeding	NA	NA	NA	still_breast_feeding	NA	93	0
MCP.1	time_point	time_point	NA	NA	NA	time_point	NA	93	0
MCP.1	still_breast_feeding	still_breast_feeding	NA	NA	NA	still_breast_feeding	NA	93	0
GM.CSF	time_point	time_point	NA	NA	NA	time_point	NA	93	0
GM.CSF	still_breast_feeding	still_breast_feeding	NA	NA	NA	still_breast_feeding	NA	93	0
IL.15	time_point	time_point	NA	NA	NA	time_point	NA	93	0
IL.15	still_breast_feeding	still_breast_feeding	NA	NA	NA	still_breast_feeding	NA	93	0
IL.17A	time_point	time_point	NA	NA	NA	time_point	NA	93	0
IL.17A	still_breast_feeding	still_breast_feeding	NA	NA	NA	still_breast_feeding	NA	93	0
IL.5	time_point	time_point	NA	NA	NA	time_point	NA	93	1
IL.5	still_breast_feeding	still_breast_feeding	NA	NA	NA	still_breast_feeding	NA	93	1
IL.7	time_point	time_point	NA	NA	NA	time_point	NA	93	1
IL.7	still_breast_feeding	still_breast_feeding	NA	NA	NA	still_breast_feeding	NA	93	1
TNF.b	time_point	time_point	NA	NA	NA	time_point	NA	93	0
TNF.b	still_breast_feeding	still_breast_feeding	NA	NA	NA	still_breast_feeding	NA	93	0
IL.10	time_point	time_point	NA	NA	NA	time_point	NA	93	1
IL.10	still_breast_feeding	still_breast_feeding	NA	NA	NA	still_breast_feeding	NA	93	1
IL.12p70	time_point	time_point	NA	NA	NA	time_point	NA	93	2
IL.12p70	still_breast_feeding	still_breast_feeding	NA	NA	NA	still_breast_feeding	NA	93	2
IL.13	time_point	time_point	NA	NA	NA	time_point	NA	93	0
IL.13	still_breast_feeding	still_breast_feeding	NA	NA	NA	still_breast_feeding	NA	93	0
IL.2	time_point	time_point	NA	NA	NA	time_point	NA	93	1
IL.2	still_breast_feeding	still_breast_feeding	NA	NA	NA	still_breast_feeding	NA	93	1
IL.4	time_point	time_point	NA	NA	NA	time_point	NA	93	0
IL.4	still_breast_feeding	still_breast_feeding	NA	NA	NA	still_breast_feeding	NA	93	0
IL.6	time_point	time_point	-1.48143	NA	NA	time_point	NA	93	3
IL.6	still_breast_feeding	Yes	-4.47379	NA	NA	still_breast_feedingYes	NA	93	3
TNF.a	time_point	time_point	NA	NA	NA	time_point	NA	93	0
TNF.a	still_breast_feeding	still_breast_feeding	NA	NA	NA	still_breast_feeding	NA	93	0
